# Mechanism of phage sensing and abortion by toxin-antitoxin-chaperone systems

**DOI:** 10.1101/2024.02.24.581848

**Authors:** Toomas Mets, Tatsuaki Kurata, Karin Ernits, Marcus J. O. Johansson, Sophie Z. Craig, Gabriel Medina Evora, Jessica A. Buttress, Roni Odai, Kyo Coppieters‘t Wallant, Jose A. Nakamoto, Lena Shyrokova, Artyom A. Egorov, Christopher Ross Doering, Tetiana Brodiazhenko, Michael T. Laub, Tanel Tenson, Henrik Strahl, Chloe Martens, Alexander Harms, Abel Garcia-Pino, Gemma C. Atkinson, Vasili Hauryliuk

**Affiliations:** Department of Experimental Medical Science, Lund University, 221 00 Lund, Sweden; University of Tartu, Institute of Technology, 50411 Tartu, Estonia; Cellular and Molecular Microbiology (CM2), Faculté des Sciences, Université Libre de Bruxelles (ULB), Campus La Plaine, Building BC, Room 1C4203, Boulevard du Triomphe, 1050, Brussels, Belgium; Centre for Bacterial Cell Biology, Biosciences Institute, Newcastle University, Newcastle upon Tyne, NE2 4AX, United Kingdom; Centre for Structural Biology and Bioinformatics, Université Libre de Bruxelles (ULB), Boulevard du Triomphe, Building BC, 1050 Bruxelles, Belgium; Department of Biology, Massachusetts Institute of Technology, Cambridge, MA, USA; Howard Hughes Medical Institute, Massachusetts Institute of Technology, Cambridge, MA, USA; ETH Zurich, Institute of Food, Nutrition and Health, CH-8092 Zürich, Switzerland; Virus Centre, Lund University, Lund, Sweden; Science for Life Laboratory, Lund, Sweden

## Abstract

Toxin-antitoxins (TAs) are prokaryotic two-gene systems comprised of a toxin neutralised by an antitoxin. Toxin-antitoxin-chaperone (TAC) systems additionally include a SecB-like chaperone that stabilises the antitoxin by recognising its chaperone addiction (ChAD) element. TACs have been shown to mediate antiphage defence, but the mechanisms of viral sensing and restriction are unexplored. We identify and characterise two *Escherichia coli* antiphage TAC systems containing HigBA and CmdTA TA units, HigBAC and CmdTAC. The HigBAC is triggered through recognition of the gpV major tail protein of phage λ. Both the ChAD and gpV are recognised by the HigC chaperone through analogous aromatic molecular patterns, explaining the mechanism of activation. We show that the CmdT ADP-ribosyltransferase toxin modifies mRNA to shut down protein synthesis. We establish the modularity of TACs by creating a hybrid broad-spectrum antiphage system combining the CmdTA TA warhead with the HigC chaperone phage sensor.

**Highlights:** *E. coli* HigBAC and CmdTAC are translation-targeting phage immunity TAC systems HigC chaperone recognises phage λ major tail protein to trigger HigBAC toxicity

CmdT ADP-ribosyltransferase toxin abrogates translation through modification of mRNA HigC combined with CmdTA yields hybrid broad-spectrum antiphage defence system
