## Supplementary material for "Mechanism of phage sensing and abortion by toxin-antitoxin-chaperone systems": Dataset S1

### Sheet: Plasmids
Plasmid	Name	Description	Reference/source
pBAD33	pBAD33	p15A, CmlR, PBAD promoter	PMID: 7608087
pMG25	pMG25	pUC lacIq PA1/O4/O3, AmpR	PMID: 31507571
pBR322	pBR322	pMB1 ori, Ptet promoter, AmpR, TetR	PMID: 344137
pBR322ΔPtet	pBR322ΔPtet	derivative of pBR322 with Ptet and TetR removed	PMID: 26804559
pMR33	pMR33	pBAD33 derivative, CmlR replaced with KanR	PMID: 34174184
pET24d	pET24d	pMB1 ori, lacIq, PT7, N-terninal T7-tag, C-terminal His-tag, KanR	Novagen
pET28b	pET28b	pMB1 ori, lacIq, PT7, N-terminal His-tag and T7-tag, C-terminal His-tag, KanR	Novagen
DHFR Control Template	DHFR Control Template	DHFR expressed under the control of T7 promoter	NEB
pAS004	pAS004	pBAD33 derivative, CmlR replaced with GenR	A. Harms laboratory collection
VHp1140	pBAD33 SD-CmdT	CmdT toxin (WP_097333619.1), strong SD sequence	This work
VHp1157	pBR322 HigBAC	TetR cassette of pBR322 replaced with HigBAC with 150 bp upstream region and native terminator	This work
VHp1221	pET CmdT	CmdT expressed from T7 promoter without tag	This work
VHp1254	pBR322 CmdTAC	TetR cassette of pBR322 replaced with CmdTAC CDS with 118 bp upstream region and native terminator	This work
VHp1256	pBR322 Ptet-CmdTAC	TetR of pBR322 replaced with CmdTAC with 118 bp upstream region and native terminator, expressed from Ptet	This work
VHp1259	pBR322 Ptet-HigBAC	TetR of pBR322 replaced with HigBAC with 150 bp upstream region and native terminator, expressed from Ptet	This work
VHp1262	pAS004 SD-λvir gpV	Major tail protein gpV from bacteriophage lambda, strong SD sequence	This work
VHp1561	pBAD33 CmdSD-HigBA	HigBA, CmdTAC SD sequence	This work
VHp1562	pBAD33 CmdSD-HigBA(Δ122-218)	HigBA with HigA deletion of ΔChAD (122-218 aa), CmdTAC SD sequence	This work
VHp1586	pAS004 SD-gpV W36A	Major tail protein gpV from bacteriophage lambda with W36A substitution, strong SD sequence	This work
VHp1587	pAS004 SD-gpV W67A	Major tail protein gpV from bacteriophage lambda with W67A substitution, strong SD sequence	This work
VHp1588	pAS004 SD-gpV DDED/AAAA	Major tail protein gpV from bacteriophage lambda with 61DDED64/AAAA substitution, strong SD sequence	This work
VHp1589	pBAD33 CmdSD-HigBA F158A	HigBA with HigA mutation of F158A, CmdTAC SD sequence	This work
VHp1590	pBAD33 CmdSD-HigBA W128A	HigBA with HigA mutation of W128A, CmdTAC SD sequence	This work
VHp1591	pBAD33 CmdSD-HigBA F188A	HigBA with HigA mutation of F188A, CmdTAC SD sequence	This work
VHp1592	pAS004 SD-gpV(1-78) - SUMO	1-78 aa of major tail protein gpV from bacteriophage lambda fused with SUMO, strong SD sequence	This work
VHp1596	pBAD33 CmdSD-HigBA Y214A	HigBA with HigA mutation of Y214A, CmdTAC SD sequence	This work
VHp1597	pAS004 SD-gpV(1-78) W67A - SUMO	1-78 aa of major tail protein gpV from bacteriophage lambda harbouring W67A mutation fused with SUMO, strong SD sequence	This work
VHp1600	pAS004 SD-gpV(1-78) S54P - SUMO	1-78 aa of major tail protein gpV from bacteriophage lambda harbouring S54P mutation fused with SUMO, strong SD sequence	This work
VHp1603	pBAD33 SD-CmdTA	CmdTA, strong SD sequence	This work
VHp1604	pMG25 SD-CmdC	CmdC chaperon, strong SD sequence	This work
VHp1605	pAS004 SD-λvir gpV S54P	Major tail protein gpV from bacteriophage lambda with S54P mutation, strong SD sequence	This work
VHp1608	pBR322 Ptet-CmdTA-HigC	CmdTA with 118 bp upstream co-expressed with HigC and native HigBAC terminator, expressed from Ptet	This work
VHp1615	pBAD33 CmdSD-HigBA W128A Y214A	HigBA with HigA mutations of W128A Y214A, CmdTAC SD sequence	This work
VHp1618	pMG25 SD-HigC	HigC chaperon, strong SD sequence	This work
VHp1628	pMG25 SD-HigC N41A	HigC chaperone with N41A mutation, strong SD sequence	This work
VHp1629	pMG25 SD-HigC R49A	HigC chaperone with R49A mutation, strong SD sequence	This work
VHp1630	pMG25 SD-HigC D71A	HigC chaperone with D71A mutation, strong SD sequence	This work
VHp1631	pBR322 SD-mNG-ChAD_HigC	mNeonGreen fused with ChAD (from HigA 122-218 aa) together with HigC	This work
VHp1632	pBR322 SD-mNG-ChAD	mNeonGreen fused with ChAD (from HigA 122-218 aa)	This work
VHp1651	pBR322 Ptet-HigBA(Δ122-218)C	HigBA(Δ122-218)C with 150 bp upstream and native terminator, expressed from Ptet	This work
VHp1652	pMG25 SD-E. co. BW25113 SecB	The SecB (WP_000003377.1) houskeeping chaperon of Escherichia coli BW25113 (NZ_CP009273.1), strong SD sequence	This work
VHp1655	pBAD33 CmdSD-HigBA W128A F158A	HigBA with HigA mutations of W128A F158A, CmdTAC SD sequence	This work
VHp1656	pBAD33 CmdSD-HigBA F158A Y214A	HigBA with HigA mutations of F158A Y214A, CmdTAC SD sequence	This work
VHp1658	pBAD33 CmdSD-HigBA W128A F158A Y214A	HigBA with HigA mutations of W128A F158A Y214A, CmdTAC SD sequence	This work
VHp1660	pBAD33 CmdSD-HigBA W128A F158A F188A Y214A	HigBA with HigA mutations of W128A F158A F188A Y214A, CmdTAC SD sequence	This work
VHp1678	pET28b His-TEV-HigC	His-TEV tagged HigC chaperone	This work
VHp1679	pET28b His-TEV-gpVN	His-TEV tagged gpVN1-160	This work
VHp1680	pBAD33 SD-CmdTAC	CmdTAC, strong SD sequence	This work
VHp1681	pBAD33 SD-CmdTA-HigC	CmdTA co-expressed with HigC, strong SD sequence	This work
VHp1682	pBAD33 CmdSD-HigBAC	HigBAC, CmdTAC SD sequence	This work
VHp1684	pBAD33 CmdSD-HigBA-CmdC	HigBA co-expressed with CmdC, CmdTAC SD sequence	This work
VHp1687	pBR322 Ptet-HigBA_FLAG-C	HigBA_FLAG-C, N-teminal FLAG-tag added to HigC in HigBAC operon	This work
VHp1716	pBAD33 SD-CmdTA AA/DD	CmdTA with CmdA mutation of 120AA121/DD, strong SD sequence	This work
VHp1718	pBAD33 HigB	HigB (WP_112844290.1), without SD sequence	This work
VHp1720	pBAD33 SD-His6HigA	HigA antitoxin, strong SD sequence	This work
VHp1722	pBAD33 SD-His6HigA4*	HigA antitoxin with mutations on ChAD (4*: W128A F158A F188A Y214A), strong SD sequence	This work
pET24d His-SUMO-HigBAC	pET24d His-SUMO-HigBAC	His-SUMO tagged HigBAC system	This work

### Sheet: Cloning
Plasmid	Method	Fragment 1			Fragment 2			Fragment 3			Fragment 4			Fragment 5
		Template	Primer_A /Restrictase_A	Primer_B/Restrictase_B	Template	Primer_C	Primer_D	Template	Primer_C	Primer_D	Template	Primer_G	Primer_H	Template	Primer_I	Primer_J
VHp1140	CPEC	pBAD33	SacI	HindIII	E_coli_strain_O112abH26 - TOX (DNA fragment)	pBAD_SD_TOX_fwd	pBAD_TOX_MCS_rev
VHp1157	CPEC	pBR322	prBTM0012	prBTM0013	E_coli_strain_NT1F31 - TAC region (DNA fragment)	MT16_5UTR_fwd	MT16_terminator_rev
VHp1221	Gibson assembly	pET24d	TZ-75	TZ-76	E_coli_strain_O112abH26 - TOX (DNA fragment)	VTK204	VTK205
VHp1254	CPEC	pBR322	prBTM0012	prBTM0013	E_coli_strain_O112ab:H26 - fragment 1 (DNA fragment)	MT13_fragment1_fwd	MT13_fragment1_rev	E_coli_strain_O112ab:H26 - fragment 2 (DNA fragment)	MT13_fragment2_fwd	MT13_fragment2_rev	E_coli_strain_O112ab:H26 - fragment 3 (DNA fragment)	MT13_fragment3_fwd	MT13_fragment3_rev	E_coli_strain_O112ab:H26 - fragment 4 (DNA fragment)	MT13_fragment4_fwd	MT13_terminator_rev
VHp1256	Gibson assembly	pBR322	prTM0001	prTM0002	VHp1254	prBTM0022	prBTM0024
VHp1259	Gibson assembly	pBR322	prTM0001	prTM0002	VHp1157	prBTM0005	prBTM0006
VHp1262	Gibson assembly	pAS004	prTM0013	prTM0014	λvir genomic DNA	prBTM0027	prBTM0028
VHp1561	CPEC	pBAD33	pBAD_lin_1	pBAD_lin_2	VHp1259	prTM0029	prTM0021
VHp1562	CPEC	pBAD33	pBAD_lin_1	pBAD_lin_2	VHp1259	prTM0029	prTM0022
VHp1586	﻿site-directed mutagenesis	VHp1262	oKE71	oKE72
VHp1587	﻿site-directed mutagenesis	VHp1262	oKE73	oKE74
VHp1588	﻿site-directed mutagenesis	VHp1262	oKE83	oKE84
VHp1589	﻿site-directed mutagenesis	VHp1561	oKE87	oKE88
VHp1590	﻿site-directed mutagenesis	VHp1561	oKE85	oKE86
VHp1591	﻿site-directed mutagenesis	VHp1561	oKE89	oKE90
VHp1592	Gibson assembly	VHp1262	oKE79	oKE80	VHp1298; PMID: 37556498	oKE81	oKE82	VHp1262	oKE78	VKT69
VHp1596	﻿site-directed mutagenesis	VHp1561	oKE91	oKE92
VHp1597	﻿site-directed mutagenesis	VHp1592	oKE73	oKE74
VHp1600	Gibson assembly	λvirescape_1	oKE80	oKE96	VHp1592	oKE92	oKE78
VHp1603	CPEC	pBAD33	pBAD_lin_1	pBAD_lin_2	VHp1256	prTM0030	prTM0031
VHp1604	CPEC	pMG25	pMG25_lin_from_BlpI	pMG25_lin_from_HindIII	VHp1256	prTM0034	prTM0035
VHp1605	CPEC	pAS004	prTM0013	prTM0014	λvirescape_1	prBTM0027	prBTM0028
VHp1608	CPEC	VHp1256	prTM0001	prTM0092	VHp1259	prTM0093	prTM0094
VHp1615	﻿site-directed mutagenesis	VHp1590	oKE91	oKE92
VHp1618	CPEC	pMG25	pMG25_lin_from_BlpI	pMG25_lin_from_HindIII	VHp1259	prTM0024	prTM0025
VHp1628	﻿site-directed mutagenesis	VHp1618	oKE97	oKE98
VHp1629	﻿site-directed mutagenesis	VHp1618	oKE99	oKE100
VHp1630	﻿site-directed mutagenesis	VHp1618	oKE101	oKE102
VHp1631	Gibson assembly	VHp121, pSHP2; PMID: 30597160	oKE103	oKE104	VHp1259	oKE105	VJD44
VHp1632	Gibson assembly	VHp121, pSHP2; PMID: 30597160	oKE103	oKE104	VHp1259	oKE105	oKE106	VHp1259	oKE107	VJD44
VHp1651	Ligation	VHp1259	prTM0089	prTM0090
VHp1652	CPEC	pMG25	pMG25_lin_from_BlpI	pMG25_lin_from_HindIII	E. coli strain BW25113	prTM0097	prTM0098
VHp1655	﻿site-directed mutagenesis	VHp1590	oKE87	oKE88
VHp1656	﻿site-directed mutagenesis	VHp1596	oKE87	oKE88
VHp1658	﻿site-directed mutagenesis	VHp1615	oKE87	oKE88
VHp1660	﻿site-directed mutagenesis	VHp1658	oKE89	oKE90
VHp1678	Gibson assembly	pET24d His-SUMO-HigBAC	MT16 Chap to His-TEV Fw	MT16 Chap to His-TEV Rev	pET28b	pET His TEV blanc Fw	pET His-TEV blanc Rev
VHp1679	Gibson assembly	VHp1262	gpV160 to pET His-TEV Fw	gpV160 to pET His-TEV Rev	pET28b	pET His TEV blanc Fw	pET His-TEV blanc Rev
VHp1680	CPEC	pBAD33	pBAD_lin_1	pBAD_lin_2	VHp1256	prTM0030	prTM0116
VHp1681	CPEC	pBAD33	pBAD_lin_1	pBAD_lin_2	VHp1608	prTM0030	prTM0117
VHp1682	CPEC	pBAD33	pBAD_lin_1	pBAD_lin_2	VHp1259	prTM0029	prTM0117
VHp1684	CPEC	pBAD33	pBAD_lin_1	pBAD_lin_2	VHp1259	prTM0029	prTM0008	VHp1604	prTM0118	prTM0116
VHp1687	﻿site-directed mutagenesis	VHp1259	oCD307	oCD308
VHp1716	﻿site-directed mutagenesis	VHp1603	oKE145	oKE146
VHp1718	CPEC	pBAD33	SacI	HindIII	E_coli_strain_NT1F31 - TOX (DNA fragment)	MT16_TOX_fw_no_SD	pBAD_TOX_MCS_rev
VHp1720	Gibson assembly	VHp1561	oKE153	VKT59	VHp1603	VKT50	VKT58
VHp1722	Gibson assembly	VHp1660	oKE153	VKT59	VHp1603	VKT50	VKT58
pET24d His-SUMO-HigBAC	Gibson assembly	VHp1259	MT16 TAC to pET24d Fw	MT16 TAC to pET24d Rev	VHp731; PMID: 36652515	pET24d for MT16 Fw	pET24d His10 SUMO Rev

### Sheet: Primers
Oligo	Sequence, 5′ to 3′	Reference/source
gpV160 to pET His-TEV Fw	tgtacttccagggcgctagcCCTGTACCAAATCCTACAATGC	IDT
gpV160 to pET His-TEV Rev	agggtcctcgttccgcccccTTACGCTGTTACCGTGCTG	IDT
MT13_fragment1_fwd	GCCCTTTCGTCTTCAAGAATTCTCATGTACGTTACTGCTTTTTTAACGGTTAAGC	Metabion
MT13_fragment1_rev	TCATCGTACTCTCCTTCTCTCGACC	Metabion
MT13_fragment2_fwd	GGTCGAGAGAAGGAGAGTACGATGA	Metabion
MT13_fragment2_rev	TTAAGCAGCCTGGGCAATATGATCC	Metabion
MT13_fragment3_fwd	GGATCATATTGCCCAGGCTGCTTAA	Metabion
MT13_fragment3_rev	GGCAATAAAACAGACTCTAAGCCTGC	Metabion
MT13_fragment4_fwd	GCAGGCTTAGAGTCTGTTTTATTGCC	Metabion
MT13_terminator_rev	GTGCCGCCGGCTTCCATGATATCATGTATAAATGAGAGCAATTTATTTGCTC	Metabion
MT16 TAC to pET24d Fw	atcgcgaacagattggtggtaaggtcttaaacgtagagaag	IDT
MT16 TAC to pET24d Rev	cttattactgttcgtttccatg	IDT
MT16_5UTR_fwd	GCCCTTTCGTCTTCAAGAATTCTCATGTTGAAAAGTTTGTGACTTCATCGTCACA	Metabion
MT16_terminator_rev	GTGCCGCCGGCTTCCATAGGCAAAGAAAACCCGGCAC	Metabion
MT16_TOX_fw_no_SD	ttgggctagcgaattcgagctcATGAAGGTCTTAAACGTAGAGAAGCTTCAC	Metabion
MT16Chap to His-TEV Fw	tgtacttccagggcgctagcAAAATTGAACTCATTAGCAAAAAAG	IDT
MT16Chap to His-TEV Rev	agggtcctcgttccgcccccTCACTTATTACTGTTCGTTTC	IDT
oCD307	tgacggaaattacttattattaccatgaaagattataaagatgatgatgataaaattgaactcattagcaaaaaagttgaacgc	Metabion
oCD308	gcgttcaacttttttgctaatgagttcaattttatcatcatcatctttataatctttcatggtaataataagtaatttccgtca	Metabion
oKE71	AGACGTTGACgcgTCGCGTCTGG	IDT
oKE72	GAAAGCGGATTCGCG	IDT
oKE73	AGATGCAGACgcgACTGCGACCG	IDT
oKE74	TCATCATCGAGATAGCTG	IDT
oKE78	ttaattcctcctaaacgggt	IDT
oKE79	acccgtttaggaggaattaa	IDT
oKE80	attgacttcgctatcagaccctccggcagatttctgcccc	IDT
oKE81	ggggcagaaatctgccggagggtctgatagcgaagtcaat	IDT
oKE82	agctcgaattcgctagcccaaaattacccaccaatctgttcgcga	IDT
oKE83	gcggccGCAGACTGGACTGC	IDT
oKE84	ggccgcGAGATAGCTGTCGTCATAG	IDT
oKE85	CGCAATTGAAgcgAGCCTAGTTG	IDT
oKE86	CTCATATCTTGAATTAAGATATCTG	IDT
oKE87	TTCTGCTTATgcgGCTGAAAAGGCTACAG	IDT
oKE88	GGTGATGTGACGGCTG	IDT
oKE89	ACAGAATGTTgcgTCTTTGATAAGTAACTTGTC	IDT
oKE90	TTTTCTTTGCATTTGCC	IDT
oKE91	TGACGGAAATgcgTTATTATTACCATGAATGAATC	IDT
oKE92	GAAGTCATTTCGTCATTCAG	IDT
oKE96	acccgtttaggaggaattaaatgcctgtaccaaatcctac	IDT
oKE97	ACTTTACACTgcgGTGAAGGATTCAAAG	IDT
oKE98	TCATTATTTAGATTAACGGTTG	IDT
oKE99	AAAGCTATTTgcgGTGAGATATTTTGCCTC	IDT
oKE100	GAATCCTTCACATTAGTGTAAAG	IDT
oKE101	ATACGACTTTgcgTTCCGGTCAGAAG	IDT
oKE102	GTGATGTCCATCTCAAG	IDT
oKE103	aacgcagtcaggcaccgtgtagaaaggagattcctaggatggtttcgaaaggagagga	IDT
oKE104	cattcaattgcgctcatatctcctgacttatagagttcat	IDT
oKE105	gatatgagcgcaattgaat	IDT
oKE106	ctgaggccgggtggggaatttcatggtaataataagtaat	IDT
oKE107	aattccccacccggcctcag	IDT
oKE145	TATTGCCCAGgatgatTAAAAGCTTG	IDT
oKE146	TGATCCAGAGAATTTCCACAAG	IDT
oKE153	tcgagctcAGGAGGAATTAAATGGGTcatcaccaccatcatcacggcggcAATCGAACTAGCTGGCGCAT	IDT
pBAD_lin_1	gagctcgaattcgctagcccaaa	Metabion
pBAD_lin_2	cttggctgttttggcggatgag	Metabion
pBAD_SD_TOX_fwd	cgaattcgagctcaggag	Metabion
pBAD_TOX_MCS_rev	ctcatccgccaaaacagccaag	Metabion
pET His TEV blanc Fw	GGGGGCGGAACGAGGACC	IDT
pET His TEV blanc Rev	GCTAGCGCCCTGGAAGTACAG	IDT
pET24d for MT16 Fw	tggaaacgaacagtaataagtgaagcttgcggccgcac	IDT
pET24d His10SUMO Rev	accaccaatctgttcgcgatg	IDT
pMG25_lin_from_BlpI	tgagcttggactcctgttgatagatcc	Metabion
pMG25_lin_from_HindIII	aagcttggctgcaggtcga	Metabion
prBTM0005	GCAGTCAGGCACCGTGTTGAAAAGTTTGTGACTTCATCGTCACA	Microsynth
prBTM0006	CGCTTCGTTAATACAGATGTAGGTGAGGCAAAGAAAACCCGGCAC	Microsynth
prBTM0012	ATGGAAGCCGGCGGCAC	Microsynth
prBTM0013	ACATGAGAATTCTTGAAGACGAAAGGGC	Microsynth
prBTM0022	GCAGTCAGGCACCGTGTACGTTACTGCTTTTTTAACGGTTAAGC	Microsynth
prBTM0024	CGCTTCGTTAATACAGATGTAGGTGGATATCATGTATAAATGAGAGCAATTTATTTGCTC	Microsynth
prBTM0027	ctctctactgtttctccatacccgtttAGGAGGAATTAAatgcctgtaccaaatcctacaatgc	Microsynth
prBTM0028	agctcgaattcgctagcccaaaattaactggcggtgacggtaatttct	Microsynth
prTM0001	cacctacatctgtattaacgaagcg	Metabion
prTM0002	acacggtgcctgactgc	Metabion
prTM0008	tcatggtaataataagtaatttccgtcagaagtcat	Metabion
prTM0013	TTTTGGGCTAGCGAATTC	Metabion
prTM0014	AAACGGGTATGGAGAAACAG	Metabion
prTM0021	ctcatccgccaaaacagccaagtcatggtaataataagtaatttccgtcagaagtcat	Metabion
prTM0022	ctcatccgccaaaacagccaagtcattgaattaagatatctgcaggaattccaagc	Metabion
prTM0024	tcgacctgcagccaagcttAGGAGGAATTAAatgaaaattgaactcattagcaaaaaagttgaacg	Metabion
prTM0025	ggatctatcaacaggagtccaagctcagctcacttattactgttcgtttccatggga	Metabion
prTM0029	ttgggctagcgaattcgagctcATTAGAAGAATAAGatgaaggtcttaaacgtagagaagcttcac	Metabion
prTM0030	ttgggctagcgaattcgagctcAGGAGGAATTAAatgaaccagtgcacacagtgg	Metabion
prTM0031	ctcatccgccaaaacagccaagcttttaagcagcctgggcaatatgatcc	Metabion
prTM0034	tcgacctgcagccaagcttAGGAGGAATTAAatgaaatttcaattaaataagaatcaaatagaaaagttaag	Metabion
prTM0035	ggatctatcaacaggagtccaagctcagctcatttatcttgcgatttagcatgctcaac	Metabion
prTM0089	P-atgaaaattgaactcattagcaaaaaagttgaacg	Metabion
prTM0090	tgaattaagatatctgcaggaattccaagcc	Metabion
prTM0092	ttaagcagcctgggcaatatgatc	Metabion
prTM0093	gatcatattgcccaggctgcttaatatgaaaattgaactcattagcaaaaaagttgaacg	Metabion
prTM0094	CGCTTCGTTAATACAGATGTAGGTGaggcaaagaaaacccggca	Metabion
prTM0097	tcgacctgcagccaagcttAGGAGGAATTAAATGTCAGAACAAAACAACACTGAAATGAC	Metabion
prTM0098	ggatctatcaacaggagtccaagctcagcTCAGGCATCCTGATGTTCTTCAGTAC	Metabion
prTM0116	ctcatccgccaaaacagccaagtcatttatcttgcgatttagcatgctcaac	Metabion
prTM0117	ctcatccgccaaaacagccaagtcacttattactgttcgtttccatgggattg	Metabion
prTM0118	atgacttctgacggaaattacttattattaccatgaaatttcaattaaataagaatcaaatagaaaagttaag	Metabion
TZ-75	caccaccactgagatccggc	PMID: 36385533
TZ-76	GGTATATCTCCTTCTTAAAGTTAAACAAAATTATTTC	PMID: 36385533
VJD44	acacggtgcctgactgc	IDT
VKT50	ggctgttttggcggatgag	IDT
VKT58	TTAATTCCTCCTgagctcgaattcgc	IDT
VKT59	ctcatccgccaaaacagccaag	IDT
VTK69	gggctagcgaattcgagctc	IDT
VTK204	ctttaagaaggagatataccATGAACCAGTGCACACAGTGGTTG	IDT
VTK205	gccggatctcagtggtggtgTTATCGTACTCTCCTTCTCTCGACC	IDT

### Sheet: DNA fragments
Name	Sequence, 5' to 3'	Reference/source
E_coli_strain_O112abH26 - TOX	cgaattcgagctcAGGAGGAATTAAATGAACCAGTGCACACAGTGGTTGGGGTATCATGGCACCAGTGTTTTATGTGCTAATTCAATCATTAATACAAATTTTAATGTCAGTAGACAAGAAAATGATTGGCTTGGTACCGGAGCCTATTTTTTCATTGAGTCGCCGGGATTGTTGGCCCCAGAAGAAAAAGCGGCTCAATGGGCTAACATTAGGGCTAGTAATGCGAGACCTAACTATACTAATCTAGCAGTGTTAGAAGCTACCATTGAAGTTGAGCAGTATCTTGACTTAGACAATGATGAGCACATAGCCGCTCTCAACAAAGTGAGAGAGGTTTACATGGAAATCATGAAGTCTGAGGGTAAGAAACCAACTGGTAACAGATTGTTTGACAAATG…	IDT
E_coli_strain_NT1F31 - TAC region	TGAAAAGTTTGTGACTTCATCGTCACATAGCTGATAGTCAGTGGCCTAAAGAGACGCTTGGGTGATGTACATAGCATTTCTGGATAAAAATACAGATTCCCTTTATGGGAAATGAATCTATAATTCCCAAAGAGGGAACCAAATCGGATTATGAAGGTCTTAAACGTAGAGAAGCTTCACAGTTTTAGCCGGAAGCACAATCAGGCCAAGGGGGCTTTAGACTCTTGGTATGATGAAGTGAGAAGAGAAAACTGGAAAACGACTCAAGACATACGGAATAGATTTAATTCTGCCGACTTCCTTCCTAACAACAGGGTAATTTTTAATATAAAAGGCAATAACTATCGGCTCGTTGTCCAAGTTGTTTACCAGGCAGGAATGGTCATAGTTGAAAGAGTT…	IDT
E_coli_strain_NT1F31 - TOX	cgaattcgagctcAGGAGGAATTAAATGAAGGTCTTAAACGTAGAGAAGCTTCACAGTTTTAGCCGGAAGCACAATCAGGCCAAGGGGGCTTTAGACTCTTGGTATGATGAAGTGAGAAGAGAAAACTGGAAAACGACTCAAGACATACGGAATAGATTTAATTCTGCCGACTTCCTTCCTAACAACAGGGTAATTTTTAATATAAAAGGCAATAACTATCGGCTCGTTGTCCAAGTTGTTTACCAGGCAGGAATGGTCATAGTTGAAAGAGTTGGAACTCATGCAGAGTACGACAAGTGGAGGCTTAAATGAaagcttggctgttttggcggatgag	IDT
E_coli_strain_O112ab:H26 - fragment 1	TGATTTTATTATCAATAAAAACAATAAATTAAACGTTACTGCTTTTTTAACGGTTAAGCAACATCTCTTGAAAAATAAGTTTATAGTCATTATTATACGCCAACTTAGCTGGCCCTTGGATGGGTTATTCTGCAAAATTAGAAGAATAAGATGAACCAGTGCACACAGTGGTTGGGGTATCATGGCACCAGTGTTTTATGTGCTAATTCAATCATTAATACAAATTTTAATGTCAGTAGACAAGAAAATGATTGGCTTGGTACCGGAGCCTATTTTTTCATTGAGTCGCCGGGATTGTTGGCCCCAGAAGAAAAAGCGGCTCAATGGGCTAACATTAGGGCTAGTAATGCGAGACCTAACTATACTAATCTAGCAGTGTTAGAAGCTACCATTGAAGTT…	IDT
E_coli_strain_O112ab:H26 - fragment 2	GGTCGAGAGAAGGAGAGTACGATGAACATCAATTTATGGCTCGAAAAGACCTTGGACTCTATAAGGTCAACTGATCCGAAAGCTCTCATGGTGAGGATGGAGCGGTATGGATTGATTGAAGATGATGTTAATAAAAATAAGGAAATGTCTCATTCTGGTTATGAATATACAGTTTGTGAGGATCTTCCTAGAGAGGTTCCTTTTGCGTCCTATTTTTTCATTGATAACGCTTCGTATCATGAAGAATCTATAAATGCTTTATCCGTGCAGTTGACTTTCACAACAGCGCCGCGTGAAGCGGCGTTTTCATTGGCTTCACGTCCAGTGTTTTATACATCAGAGATTGCTTGTGGAAATTCTCTGGATCATATTGCCCAGGCTGCTTAA	IDT
E_coli_strain_O112ab:H26- fragment 3	GGATCATATTGCCCAGGCTGCTTAATATGAAATTTCAATTAAATAAGAATCAAATAGAAAAGTTAAGTATTGAACATTTTATAAATGAATCATCTATTAAAAACAGTTTTTCATTTTCACATACATGCAAGTATGATGAAGAAAAGAATAATGAGTTTATCATTTCTTTTAAATTTGAACTTACATCTGACAATGGTTTTAAACTTATTTTTACGCATAATTTCTTTTTTGAATGCGATGAACCAATTACAGAAGAGTTTTTACAGTCACATTACACATCAGTGAACGCTCCTGCTATTGCCTATCCTTATGTAAGAGCATTTGTGGCAACATTACTTTTAAACGCAGGCTTAGAGTCTGTTTTATTGCCTGCTGTTAATTTTGTTGAGCATGCTAAAT…	IDT
E_coli_strain_O112ab:H26 - fragment 4	GCAGGCTTAGAGTCTGTTTTATTGCCTGCTGTTAATTTTGTTGAGCATGCTAAATCGCAAGATAAATGATTAAAATGAGAGCAAATAAATTGCTCTCATTTATACATGATATAAGCTTCTGTTTTGGCGGATGAGAG	IDT

### Sheet: Strains
Strain	Description	Reference
BW25113	F–, Δ(araD-araB)567, ΔlacZ4787(::rrnB-3), λ–, rph-1, Δ(rhaD-rhaB)568, hsdR514	PMID: 25323716
DH5α	F–, endA1, glnV44, thi-1, recA1, relA1, gyrA96, deoR, nupG, purB20, φ80dlacZΔM15, Δ(lacZYA-argF)U169, hsdR17(rK–mK+), λ–	PMID: 2162051
BW25113 ΔclpX	BW25113 ΔclpX::kan	PMID: 16738554
BW25113 ΔclpP	BW25113 ΔclpP::kan	PMID: 16738554
BW25113 Δlon	BW25113 Δlon:.kan	PMID: 16738554
BW25113 ΔhslVUΔclpPXΔlon	BW25113 ΔhslVUΔclpPXΔlon::kan	PMID: 23432955
BL21(DE3)	F–, lon-11, Δ(ompT-nfrA)885, Δ(galM-ybhJ)884, λDE3 [lacI, lacUV5-T7 gene 1, ind1, sam7, nin5], Δ46, [mal+]K-12(λS), hsdS10	PMID: 5331240
MG1655	F-, λ– ilvG-, rfb-50, rph-1	PMID: 9278503

### Sheet: Bacteriophages
Identifier	NCBI GenBank accession	Reference
Bas01	MZ501051	PMID: 34784345
Bas02	MZ501080	PMID: 34784345
Bas03	MZ501087	PMID: 34784345
Bas04	MZ501069	PMID: 34784345
Bas05	MZ501101	PMID: 34784345
Bas06	MZ501090	PMID: 34784345
Bas07	MZ501079	PMID: 34784345
Bas08	MZ501059	PMID: 34784345
Bas09	MZ501099	PMID: 34784345
Bas10	MZ501077	PMID: 34784345
Bas11	MZ501085	PMID: 34784345
Bas12	MZ501053	PMID: 34784345
Bas13	MZ501092	PMID: 34784345
Bas14	MZ501107	PMID: 34784345
Bas15	MZ501097	PMID: 34784345
Bas16	MZ501070	PMID: 34784345
Bas17	MZ501088	PMID: 34784345
Bas18	MZ501095	PMID: 34784345
Bas19	MZ501057	PMID: 34784345
Bas20	MZ501068	PMID: 34784345
Bas21	MZ501071	PMID: 34784345
Bas22	MZ501091	PMID: 34784345
Bas23	MZ501112	PMID: 34784345
Bas24	MZ501104	PMID: 34784345
Bas25	MZ501110	PMID: 34784345
Bas26	MZ501072	PMID: 34784345
Bas27	MZ501108	PMID: 34784345
Bas28	MZ501076	PMID: 34784345
Bas29	MZ501105	PMID: 34784345
Bas30	MZ501109	PMID: 34784345
Bas31	MZ501058	PMID: 34784345
Bas32	MZ501075	PMID: 34784345
Bas33	MZ501074	PMID: 34784345
Bas34	MZ501103	PMID: 34784345
Bas35	MZ501113	PMID: 34784345
Bas36	MZ501096	PMID: 34784345
Bas37	MZ501089	PMID: 34784345
Bas38	MZ501052	PMID: 34784345
Bas39	MZ501066	PMID: 34784345
Bas40	MZ501065	PMID: 34784345
Bas42	MZ501050	PMID: 34784345
Bas43	MZ501106	PMID: 34784345
Bas44	MZ501046	PMID: 34784345
Bas45	MZ501098	PMID: 34784345
Bas46	MZ501056	PMID: 34784345
Bas47	MZ501047	PMID: 34784345
Bas48	MZ501054	PMID: 34784345
Bas49	MZ501062	PMID: 34784345
Bas50	MZ501060	PMID: 34784345
Bas51	MZ501111	PMID: 34784345
Bas52	MZ501102	PMID: 34784345
Bas53	MZ501083	PMID: 34784345
Bas54	MZ501093	PMID: 34784345
Bas55	MZ501082	PMID: 34784345
Bas56	MZ501048	PMID: 34784345
Bas57	MZ501094	PMID: 34784345
Bas58	MZ501073	PMID: 34784345
Bas59	MZ501061	PMID: 34784345
Bas60	MZ501100	PMID: 34784345
Bas61	MZ501063	PMID: 34784345
Bas62	MZ501084	PMID: 34784345
Bas63	MZ501086	PMID: 34784345
Bas64	MZ501081	PMID: 34784345
Bas65	MZ501078	PMID: 34784345
Bas66	n.a.	PMID: 34784345
Bas67	MZ501064	PMID: 34784345
Bas68	MZ501055	PMID: 34784345
Bas69	MZ501049	PMID: 34784345
Escherichia phage T5	NC_005859.1	PMID: 34784345
Escherichia phage T2	MH751506.1	PMID: 34784345
Escherichia phage T4D	NC_000866.4	PMID: 34784345
Escherichia phage T6	MH550421.1	PMID: 34784345
Escherichia phage T7	NC_001604	PMID: 34784345
Escherichia phage N4	NC_008720.1	PMID: 34784345
Escherichia phage λvir	n.a.	A. Harms laboratory collection, PMID: 34784345
Escherichia phage P1vir	n.a.	A. Harms laboratory collection, PMID: 34784345
Escherichia phage P2vir	n.a.	A. Harms laboratory collection, PMID: 34784345
λvirescape_1	n.a.	PMID: 34784345
λvirescape_2	n.a.	PMID: 34784345
λvirescape_3	n.a.	PMID: 34784345
λvirescape_4	n.a.	PMID: 34784345

### Sheet: Bacteriophage mutants
Phage clone	gene	mutation in CDS	mutated proteins	mutations
λvirescape_1	V	T 160 C	gpV	S54P
	R	A/T 126 C	gpR	L42F
λvirescape_2	V	T 160 C	gpV	S54P
	R	A/T 126 C	gpR	L42F
λvirescape_3	V	T 160 C	gpV	S54P
	R	A/T 126 C	gpR	L42F
λvirescape_4	V	T 160 C	gpV	S54P
	R	A/T 126 C	gpR	L42F

### Sheet: Peptides
Name	Sequence	Description
gpV48-78	GELTAESYDDSYLDDEDADWTATGQGQKSAG	GpV peptide
gpV48-78W67A	WGELTAESYDDSYLDDEDADATATGQGQKSAG	GpV peptide W67A mutant, added N-terminal W for ITC specificity
gpV48-78acid patch	GELTAESYDDSYLAAAAADWTATGQGQKSAG	GpV peptide acid patch 61DDED64/AAAA mutant
HigA121-146	QDMSAIEWSLVDAEEEETAMTSVIAR	HigA ChAD peptide
HigA121-146W128A	WQDMSAIEASLVDAEEEETAMTSVIAR	HigA ChAD peptide W128A mutant, added N-terminal W for ITC specificity
